# Evolution of bacterial persistence to antibiotics during a 50,000-generation experiment in an antibiotic-free environment

**DOI:** 10.1101/2022.02.24.481834

**Authors:** Hugo Mathé-Hubert, Rafika Amia, Mikaël Martin, Joël Gaffé, Dominique Schneider

## Abstract

Failure of antibiotic therapies causes > 700,000 deaths yearly and involves both bacterial resistance and persistence. Persistence results in the relapse of infections by producing a tiny fraction of pathogen survivors that stay dormant during antibiotic exposure. From an evolutionary perspective, persistence is either a ‘bet-hedging strategy’ that helps to cope with stochastically changing environments or an unavoidable minimal rate of ‘cellular errors’ that lock the cells in a low activity state. Here, we analyzed the evolution of persistence over 50,000 bacterial generations in a stable environment by improving a published method that estimates the number of persister cells based on the growth of the reviving population. Our results challenged our understanding of the factors underlying persistence evolution. In one case, we observed a substantial decrease in persistence proportion, suggesting that the naturally observed persistence level is not an unavoidable minimal rate of ‘cellular errors’. However, although there was no obvious environmental stochasticity, in 11 of the 12 investigated populations, the persistence level was maintained during 50,000 bacterial generations.
