## Supplementary material for "Evolution of bacterial persistence to antibiotics during a 50,000-generation experiment in an antibiotic-free environment": Table S2- Tukey Comparisons - Ampicillin

### Sheet: Table S2- Tukey Comparisons - A
Table S2: Pairwise comparisons of the abundance of ampicilin persister cells in the evolved clones sampled from each of the 12 LTEE populations at 50,000 generations.
	Ara-1	Ara-2L	Ara-2S	Ara-3	Ara-4	Ara-5	Ara-6	Ara+1	Ara+2	Ara+3	Ara+4	Ara+5	Ara+6
Ara-1		ln(FC) = 0.52 ; p = 1	ln(FC) = 1.44 ; p = 1				ln(FC) = 0.72 ; p = 1	ln(FC) = 0.37 ; p = 1	ln(FC) = 3.14 ; p = 0.87	ln(FC) = 1.61 ; p = 1
Ara-2L			ln(FC) = 0.92 ; p = 1				ln(FC) = 0.21 ; p = 1		ln(FC) = 2.62 ; p = 0.93	ln(FC) = 1.09 ; p = 1
Ara-2S									ln(FC) = 1.7 ; p = 1	ln(FC) = 0.17 ; p = 1
Ara-3	ln(FC) = 1.31 ; p = 1	ln(FC) = 1.83 ; p = 0.99	ln(FC) = 2.74 ; p = 0.48		ln(FC) = 0.34 ; p = 1	ln(FC) = 1.18 ; p = 1	ln(FC) = 2.03 ; p = 0.99	ln(FC) = 1.68 ; p = 1	ln(FC) = 4.45 ; p = 0.12	ln(FC) = 2.92 ; p = 0.7
Ara-4	ln(FC) = 0.97 ; p = 1	ln(FC) = 1.48 ; p = 1	ln(FC) = 2.4 ; p = 0.78			ln(FC) = 0.83 ; p = 1	ln(FC) = 1.69 ; p = 1	ln(FC) = 1.34 ; p = 1	ln(FC) = 4.1 ; p = 0.26	ln(FC) = 2.57 ; p = 0.89
Ara-5	ln(FC) = 0.13 ; p = 1	ln(FC) = 0.65 ; p = 1	ln(FC) = 1.57 ; p = 1				ln(FC) = 0.86 ; p = 1	ln(FC) = 0.51 ; p = 1	ln(FC) = 3.27 ; p = 0.81	ln(FC) = 1.74 ; p = 1
Ara-6			ln(FC) = 0.71 ; p = 1						ln(FC) = 2.41 ; p = 0.99	ln(FC) = 0.88 ; p = 1
Ara+1		ln(FC) = 0.14 ; p = 1	ln(FC) = 1.06 ; p = 1				ln(FC) = 0.35 ; p = 1		ln(FC) = 2.76 ; p = 0.96	ln(FC) = 1.23 ; p = 1
Ara+2
Ara+3									ln(FC) = 1.53 ; p = 1
Ara+4	ln(FC) = 2.05 ; p = 1	ln(FC) = 2.57 ; p = 0.89	ln(FC) = 3.49 ; p = 0.27	ln(FC) = 0.74 ; p = 1	ln(FC) = 1.09 ; p = 1	ln(FC) = 1.92 ; p = 1	ln(FC) = 2.78 ; p = 0.93	ln(FC) = 2.43 ; p = 0.98	ln(FC) = 5.19 ; p = 0.059 .	ln(FC) = 3.66 ; p = 0.44		ln(FC) = 0.39 ; p = 1	ln(FC) = 0.71 ; p = 1
Ara+5	ln(FC) = 1.66 ; p = 1	ln(FC) = 2.18 ; p = 0.95	ln(FC) = 3.1 ; p = 0.33	ln(FC) = 0.35 ; p = 1	ln(FC) = 0.7 ; p = 1	ln(FC) = 1.53 ; p = 1	ln(FC) = 2.38 ; p = 0.97	ln(FC) = 2.03 ; p = 1	ln(FC) = 4.8 ; p = 0.075 .	ln(FC) = 3.27 ; p = 0.54			ln(FC) = 0.31 ; p = 1
Ara+6	ln(FC) = 1.35 ; p = 1	ln(FC) = 1.86 ; p = 0.99	ln(FC) = 2.78 ; p = 0.48	ln(FC) = 0.04 ; p = 1	ln(FC) = 0.38 ; p = 1	ln(FC) = 1.21 ; p = 1	ln(FC) = 2.07 ; p = 0.99	ln(FC) = 1.72 ; p = 1	ln(FC) = 4.48 ; p = 0.12	ln(FC) = 2.95 ; p = 0.7
These comparisons are based on the coefficients of the model in Table 1. The ln(FC) values give the logarithm of the fold change of the abundance of persister cells. This fold change is defined as the abundance in the clone in the row over the abundance in the clone in the column. In non-empty cells, the persistence is higher in the clone in the row than in the clone in the column. The significan…
